# hypeR-GEM: connecting metabolite signatures to enzyme-coding genes via genome-scale metabolic models

**DOI:** 10.64898/2025.12.08.692998

**Authors:** Ziwei Huang, Paola Sebastiani, Daniel Segrè, Stefano Monti

## Abstract

Enrichment analysis is a cornerstone of “omics” data interpretation, enabling researchers to connect analysis results to biological processes and generate testable hypotheses. While well-established tools exist for transcriptomics and other omics layers, the development of robust enrichment resources for metabolomics remains comparatively limited. To address this gap, we developed *hypeR-GEM*, a methodology and associated R package that adapts gene set enrichment analysis to metabolomics. *hypeR-GEM* leverages genome-scale metabolic models (GEMs) to infer reaction-based links between metabolites and enzyme-coding genes, enabling the mapping of metabolite signatures to gene signatures and their subsequent annotation via gene set enrichment analysis. We validated *hypeR-GEM* using paired metabolomics-proteomics and metabolomics-transcriptomics datasets by assessing whether genes mapped from metabolites significantly overlapped with differentially expressed proteins or transcripts. We further evaluated whether pathways enriched via *hypeR-GEM*-mapped genes corresponded to those derived from paired proteomic or transcriptomic data. In most datasets analyzed, both the predicted enzyme-coding genes and the associated enriched pathways showed significant concordance with independently derived omics signatures, supporting the utility and robustness of *hypeR-GEM*. Finally, we applied *hypeR-GEM* to the analysis of age-associated metabolic signatures from the New England Centenarian Study. The results revealed consistent enrichment of lipid-related pathways, aligning with the well-established role of lipid metabolism in aging, and highlighted additional pathways not captured in the metabolites’ annotation, demonstrating *hypeR-GEM*’s practical utility in a real-world use case.
