## Supplementary material for "hypeR-GEM: connecting metabolite signatures to enzyme-coding genes via genome-scale metabolic models": Main Text Tables

### Sheet: Table 1
Dataset		DE Metabolites	hypeR-GEM (ND/D)	DE Genes	Overlap (ND/D)	Pvalue (ND/D)	Background
EMT		169	211/175	698	124/107	6.77e-3/1.99e-3	1376
Serine Starvation		36	672/577	833	273/233	2.14e-3/7.63e-3	2309
NECS Age		291	118/98	142	33/28	1.10e-2/1.45e-5	722
NECS EL		274	132/102	142	34/26	3.63e-2/7.45e-2	722
M005 Kidney		328	331 /271	150	50/42	7.17e-4/1.34e-4	1482
M005 Liver		227	322/275	402	122/108	4.50e-2/2.27e-2	1291
M005 Gatroc		227	74/49	28	2/2	7.76e-1/5.49e-1	762
M005 Plasma		143	40/34	55	20/15	1.04e-2/1.04e-1	164
ROSMAP		61	169/128	152	23/11	2.99e-2/6.46e-1	1652
COVID Urine		367	163/125	94	28/26	4.89e-3/3.25e-5	859
COVID Serum		384	108/95	20	7/7	6.20e-1/4.52e-1	301

### Sheet: Table 2
Dataset/Geneset		hypeR-GEM (ND/D)	DE Pathways	Overlap (ND/D)	Pvalue (ND/D)	Background
EMT	HALLMARK	8/10	25	7/8	4.28e-2/6.70e-2	46
	KEGG	46/41	52	22/22	3.21e-2/4.84e-3	145
	REACTOME	40/40	68	15/15	2.16e-2/2.16e-2	292
	GOBP	404/372	762	151/136	3.97e-8/1.02e-6	2927
	GOMF	149/149	149	40/37	2.55e-1/4.97e-1	608
Serine Starvation	HALLMARK	9/10	34	8/7	2.45e-1/7.71e-1	46
	KEGG	55/51	44	17/14	4.43e-1/7.08e-1	150
	REACTOME	127/113	96	53/51	7.55e-6/5.20e-7	349
	GOBP	414/448	985	200/204	6.31e-16/7.43e-13	3206
	GOMF	166/163	147	32/28	5.41e-1/8.11e-1	762
NECS Age	HALLMARK	12/9	8	1/1	9.30e-1/8.52e-1	46
	KEGG	28/27	37	3/3	9.96e-1/9.95e-1	133
	REACTOME	24/25	29	4/7	4.60e-1/4.52e-2	202
	GOBP	362/312	634	71/71	5.71e-1/3.87e-1	2728
	GOMF	76/69	74	13/16	2.25e-1/3.83e-3	450
NECS EL	HALLMARK	13/13	8	1/2	9.47e-1/7.34e-1	46
	KEGG	33/28	37	4/3	9.96e-1/9.96e-1	133
	REACTOME	25/22	29	4/3	4.99e-1/6.44e-1	202
	GOBP	378/366	634	76/82	9.49e-1/6.80e-1	2728
	GOMF	93/75	74	11/15	9.38e-1/2.26e-1	450
M005 Kidney	HALLMARK	9/8	11	3/3	3.66e-1/2.84e-1	46
	KEGG	32/26	9	5/4	2.68e-2/5.73e-2	143
	REACTOME	32/26	8	3/3	4.16e-2/2.36e-2	303
	GOBP	333/288	264	64/44	1.50e-10/1.11e-4	2997
	GOMF	134/120	50	22/17	1.32e-4/2.36e-2	631
M005 Liver	HALLMARK	7/6	17	4/4	2.16e-1/1.24e-1	46
	KEGG	36/30	38	20/20	2.14e-5/2.46e-7	140
	REACTOME	29/24	27	5/5	1.42e-1/7.26e-2	273
	GOBP	296/241	251	74/62	5.75e-19/2.08e-16	2834
	GOMF	112/111	88	31/24	2.89e-4/5.31e-2	548
M005 Gastroc	HALLMARK	7/7	2	2/2	2.12e-2/2.12e-2	45
	KEGG	19/14	4	0/0	1/1	116
	REACTOME	15/13	2	0/0	1/1	169
	GOBP	202/165	60	7/5	2.28e-1/3.87e-2	2427
	GOMF	54/45	7	0/0	1/1	431
M005 Plasma	HALLMARK	6/4	3	2/2	5.59e-2/2.47e-2	38
	KEGG	7/6	4	3/2	3.76e-2/1.91e-1	28
	REACTOME	3/5	10	0/0	1/1	33
	GOBP	112/114	55	12/8	1.75e-3/1.03e-1	1295
	GOMF	35/33	4	3/3	2.65e-2/2.23e-2	173
ROSMAP	HALLMARK	11/10	17	4/2	6.51e-1/9.53e-1	46
	KEGG	32/29	34	11/9	7.73e-2/1.94e-1	146
	REACTOME	29/29	35	7/7	2.62e-2/2.62e-2	321
	GOBP	342/320	490	77/73	5.11e-4/4.82e-4	3062
	GOMF	103/90	110	28/28	1.44e-3/1.09e-4	678
Covid Urine	HALLMARK	4/4	8	0/0	1/1	46
	KEGG	31/37	12	1/4	9.64e-1/4.33e-1	134
	REACTOME	23/19	18	1/1	9.12e-1/8.62e-1	191
	GOBP	267/215	157	13/14	7.81e-1/3.51e-1	2732
	GOMF	73/74	29	4/5	6.37e-1/4.35e-1	499
Covid Serum	HALLMARK	4/6	2	0/0	1/1	44
	KEGG	22/17	4	1/1	7.21e-1/6.13e-1	82
	REACTOME	13/15	14	1/1	9.27e-1/9.53e-1	83
	GOBP	187/162	55	4/3	7.55e-1/8.24e-1	2050
	GOMF	49/53	5	1/2	6.59e-1/2.78e-1	255

### Sheet: Table 3
Level	Mapping	Statistics	Pvalue
Single-molecule	Non-directional	0.77	1.01e-07
	Directional	0.62	5.9e-05
Pathway	Non-directional	0.33	8.42e-06
	Directional	0.34	2.32e-06

### Sheet: Table 4
Dataset		Pair		Metabolites		Genes/Proteins		Phenotype		Specimen
EMT		Metabolomics+ Proteomics		8325		6426		Epithelial vs. Mesenchymal		Cell
Serine Starvation		Metabolomics+ Transcriptomics		318		15393		Serine-restriction vs. Control		Cell
NECS Age		Metabolomics+ Proteomics		1052		4783		Age		Plasma
NECS EL		Metabolomics+ Proteomics		1052		4783		EL vs. Not		Plasma
M005 Kidney		Metabolomics+ Proteomics		759		5358		SnellDW vs. SnellWT		Tissue
M005 Liver		Metabolomics+ Proteomics		509		4019		SnellDW vs. SnellWT		Tissue
M005 Gatroc		Metabolomics+ Proteomics		947		903		SnellDW vs. SnellWT		Tissue
M005 Plasma		Metabolomics+ Proteomics		971		2384		SnellDW vs. SnellWT		Plasma
ROSMAP		Metabolomics+ Proteomics		1055		8817		NCI vs. AD		Tissue
COVID Urine		Metabolomics+ Proteomics		1033		4003		COVID-19 vs. Control		Urine
COVID Serum		Metabolomics+ Proteomics		903		1494		COVID-19 vs. Control		Plasma
