## Supplementary Data S12 for "hypeR-GEM: connecting metabolite signatures to enzyme-coding genes via genome-scale metabolic models"

### Sheet: Metabolon
label	pval	fdr	signature	geneset	overlap	background	hits	signature_name	full_label
Amino Acid	5.3e-26	4.3e-25	209	177	91	1052	Homovanillic acid , N-6-Trimethyllysine , N-Acetylputrescine , N-Formylmethionine , ortho-Hydroxyphenylacetic acid , 4-Hydroxyphenyllactic acid , Creatinine , Cystine , Cystathionine , Citrulline , Proline , Urea , Dimethylglycine , trans-4-Hydroxyproline , N-Acetylleucine , N-Acetylmethionine , N-Acetylvaline , N-Acetylalanine , Vanillylmandelic acid , 4-Acetamidobutanoic acid , Creatine , 2-Ami…	up	Amino Acid_metabolonSupPthwy
Xenobiotics	0.00093	0.0037	209	66	24	1052	Gluconic acid , Salicyluric acid , 2-Isopropylmalic acid , Erythritol , 2-Furoylglycine , Proline betaine , p-Cresol sulfate , 4-Hydroxyhippuric acid , (S)-Homostachydrine , Quinol sulfate , Catechol sulfate , Mannonic acid , Diglycerol , O-methoxycatechol-O-sulphate , Indolin-2-one , Sulfotyrosine , Methyl beta-D-glucopyranoside , 2-Dehydro-3-deoxy-D-gluconic acid , 6-Hydroxyindole sulfate , Eth…	up	Xenobiotics_metabolonSupPthwy
Carbohydrate	0.0022	0.0059	209	20	10	1052	Sucrose , N-Acetylneuraminic acid , Glucuronic acid , Ribonic acid , Galactonic acid , Erythronic acid , Sorbitol , Arabinonic acid , L-Arabitol , N-Acetylgalactosamine	up	Carbohydrate_metabolonSupPthwy
Nucleotide	0.024	0.048	209	34	12	1052	Dihydrothymine , Pseudouridine , Ureidopropionic acid , 1-Methyladenosine , 1-Methylinosine , N2,N2-Dimethylguanosine , N4-Acetylcytidine , N6-Carbamoyl-L-threonyladenosine , Orotidine , 5,6-Dihydrouridine , 7-Methylguanine , Succinyladenosine	up	Nucleotide_metabolonSupPthwy
Lipid	1.8e-12	1.5e-11	77	353	55	1052	Linoleic acid , Arachidonic acid , Cortisone , Palmitoleic acid , Myristic acid , Eicosadienoic acid , EPA , LPI 18:0/0:0 , DHA , Dehydroepiandrosterone sulfate , 5alpha-Androstane-3alpha-ol-17-one sulfate , 3-Carboxy-4-methyl-5-propyl-2-furanpropanoic acid , Docosapentaenoic acid (22n-6) , 10-Hendecenoic acid , Myristoleic acid , Stearidonic acid , CAR 10:0 , Nonadeca-10Z-enoic acid , 10Z-Heptad…	dn	Lipid_metabolonSupPthwy
Urea cycle,Arg and Pro Metab	1.5e-07	8e-06	209	18	14	1052	Citrulline , Proline , Urea , trans-4-Hydroxyproline , Homocitrulline , Pro-hydroxyPro , N-Acetylcitrulline , Symmetric dimethyl-arginine , N-Methyl-proline , Argininic acid , 2-Oxoarginine , N-Acetylornithine , N,N,N-Trimethyl-L-alanyl-L-proline betaine , 3-Amino-2-piperidone	up	Urea cycle,Arg and Pro Metab_metabolonSubPthwy
Tyr Metab	9.7e-06	0.00026	209	15	11	1052	Homovanillic acid , 4-Hydroxyphenyllactic acid , Vanillylmandelic acid , 3-Methoxytyrosine , N-Acetyltyrosine , Phenyl hydrogen sulfate , N-Formylphenylalanine , Tyramine-O-sulfate , Vanillactic acid , P-Cresol glucuronide , Dopamine 3-O-sulfate	up	Tyr Metab_metabolonSubPthwy
Food Component/Plant	0.00017	0.0031	209	27	14	1052	Gluconic acid , 2-Isopropylmalic acid , Erythritol , 2-Furoylglycine , Proline betaine , (S)-Homostachydrine , Mannonic acid , Indolin-2-one , Methyl beta-D-glucopyranoside , 2-Dehydro-3-deoxy-D-gluconic acid , Ethyl beta-D-glucopyranoside , 3-Hydroxystachydrine , L-2-aminohexano-6-lactam , Vanilloylglycine	up	Food Component/Plant_metabolonSubPthwy
His Metab	0.0021	0.029	209	14	8	1052	1-Methylhistidine , Methylimidazoleacetic acid , N-Acetylhistidine , Imidazoleacetic acid riboside , N-Acetyl-3-methylhistidine , Formiminoglutamic acid , Hydantoin-5-propionic acid , Imidazolepropionic acid	up	His Metab_metabolonSubPthwy
FA, Dicarboxylate	0.0032	0.032	209	24	11	1052	Azelaic acid , Suberic acid , Pimelic acid , Dodecanedioic acid , 2-Hydroxyadipic acid , Sebacic acid , 3-Hydroxy-dodecanedioic acid , Undecanedioic acid , 3-Hydroxy-adipic acid , Traumatic acid , 2-Hydroxy-decanedioic acid	up	FA, Dicarboxylate_metabolonSubPthwy
Met,Cys,SAM and TAU Metab	0.0035	0.032	209	21	10	1052	N-Formylmethionine , Cystine , Cystathionine , N-Acetylmethionine , Methionine sulfoxide , Cysteine-S-sulfate , 5-Methylthioribose , Methionine sulfone , N-Acetyltaurine , 2,3-Dihydroxy-5-methylthio-4-pentenoic acid	up	Met,Cys,SAM and TAU Metab_metabolonSubPthwy
FA,BCAA Metab	0.0064	0.05	209	5	4	1052	Methylmalonic acid , Propionylglycine , CAR 3:0 , CAR 5:0;OH	up	FA,BCAA Metab_metabolonSubPthwy
LC Poly FA	1.1e-11	6e-10	77	13	11	1052	Linoleic acid , Arachidonic acid , Eicosadienoic acid , EPA , DHA , Docosapentaenoic acid (22n-6) , Stearidonic acid , gamma-Linolenic acid , Eicosatrienoic acid , Hexadecadienoic acid , 5,8-Tetradecadienoic acid	dn	LC Poly FA_metabolonSubPthwy
Androgenic Steroids	6.5e-08	1.8e-06	77	8	7	1052	Dehydroepiandrosterone sulfate , 5alpha-Androstane-3alpha-ol-17-one sulfate , Epiandrosterone , 5alpha-Androstane-3beta,17beta-diol , 4-Androsten-3beta,17beta-diol disulfate , 4-Androsten-3beta,17beta-diol 17-sulfate , Androsterone 3-glucuronide	dn	Androgenic Steroids_metabolonSubPthwy
LC Mono FA	8.4e-07	1.5e-05	77	7	6	1052	Palmitoleic acid , Myristoleic acid , Nonadeca-10Z-enoic acid , 10Z-Heptadecenoic acid , Eicosenoic acid , Octadecenoic acid	dn	LC Mono FA_metabolonSubPthwy

### Sheet: Refmet
label	pval	fdr	signature	geneset	overlap	background	hits	signature_name	full_label
Organic acids	8.1e-21	1.1e-19	209	162	80	1052	N-6-Trimethyllysine , N-Acetylputrescine , N-Formylmethionine , Cystine , Cystathionine , Citrulline , Proline , Urea , Dimethylglycine , trans-4-Hydroxyproline , Ureidopropionic acid , N-Acetylleucine , N-Acetylmethionine , N-Acetylvaline , N-Acetylalanine , 4-Acetamidobutanoic acid , Citric acid , Isocitric acid , Creatine , Methionine sulfoxide , 5-Hydroxylysine , 4-Guanidinobutanoic acid , N-…	up	Organic acids_refmetSuperClass
Carbohydrates	0.0001	0.0007	209	26	14	1052	Gluconic acid , Sucrose , N-Acetylneuraminic acid , Glucuronic acid , Erythritol , Ribonic acid , Galactonic acid , Erythronic acid , Orotidine , Gulonic acid , 5-Methylthioribose , 4-Deoxy-erythronic acid , Argininic acid , P-Cresol glucuronide	up	Carbohydrates_refmetSuperClass
Benzenoids	0.0023	0.011	209	17	9	1052	Homovanillic acid , ortho-Hydroxyphenylacetic acid , Vanillylmandelic acid , 2-Aminobenzoic acid , Salicyluric acid , Phenylacetic acid , 4-Hydroxyhippuric acid , Formylanthranilic acid , 2,6-Dihydroxybenzoic acid	up	Benzenoids_refmetSuperClass
Organoheterocyclic compounds	0.0036	0.013	209	38	15	1052	Dihydrothymine , Quinolinic acid , Creatinine , Indoxyl sulfate , Methylimidazoleacetic acid , 3-Indolebutyric acid , N1-Methyl-2-pyridone-5-carboxamide , N1-Methyl-4-pyridone-3-carboxamide , Indole-3-carboxylic acid , Hydantoin-5-propionic acid , Imidazolepropionic acid , Indolin-2-one , Acisoga , alpha-C-Mannosyltryptophan , 3-Amino-2-piperidone	up	Organoheterocyclic compounds_refmetSuperClass
Fatty Acyls	3e-06	4.2e-05	77	175	29	1052	Linoleic acid , Arachidonic acid , Palmitoleic acid , Myristic acid , 2-Aminobutyric acid , Eicosadienoic acid , EPA , DHA , 3-Carboxy-4-methyl-5-propyl-2-furanpropanoic acid , Docosapentaenoic acid (22n-6) , 10-Hendecenoic acid , Myristoleic acid , Stearidonic acid , CAR 10:0 , Nonadeca-10Z-enoic acid , 10Z-Heptadecenoic acid , 2-Hydroxy-3-methylbutyric acid , gamma-Linolenic acid , Eicosatrieno…	dn	Fatty Acyls_refmetSuperClass
Sterol Lipids	0.00022	0.0015	77	38	10	1052	Cortisone , Dehydroepiandrosterone sulfate , 5alpha-Androstane-3alpha-ol-17-one sulfate , Epiandrosterone , Cholesterol sulfate , 5alpha-Androstane-3beta,17beta-diol , 4-Androsten-3beta,17beta-diol disulfate , 21-Hydroxypregnenolone , Pregnenolone sulfate , Androsterone 3-glucuronide	dn	Sterol Lipids_refmetSuperClass
AA, peptides	1.4e-15	3.3e-14	209	126	62	1052	N-6-Trimethyllysine , N-Formylmethionine , Cystine , Cystathionine , Citrulline , Proline , Dimethylglycine , trans-4-Hydroxyproline , N-Acetylleucine , N-Acetylmethionine , N-Acetylvaline , N-Acetylalanine , 4-Acetamidobutanoic acid , Creatine , Methionine sulfoxide , 5-Hydroxylysine , 4-Guanidinobutanoic acid , N-Acetylglutamic acid , gamma-Glutamylphenylalanine , N-Acetylaspartic acid , Cystei…	up	AA, peptides_refmetMainClass
Monosaccharides	0.00028	0.0033	209	22	12	1052	Gluconic acid , N-Acetylneuraminic acid , Glucuronic acid , Erythritol , Ribonic acid , Galactonic acid , Erythronic acid , Gulonic acid , 5-Methylthioribose , 4-Deoxy-erythronic acid , Argininic acid , P-Cresol glucuronide	up	Monosaccharides_refmetMainClass
Bile acids	0.0054	0.043	209	22	10	1052	Deoxycholic acid , Glycocholic acid , Lithocholic acid , Glycochenodeoxycholic acid , Taurochenodeoxycholic acid , Taurodeoxycholic acid , Glycodeoxycholic acid , Glycolithocholic acid , 7-Ketolithocholic acid , Glycoursodeoxycholic acid	up	Bile acids_refmetMainClass
FA	5.6e-09	1.4e-07	77	110	26	1052	Linoleic acid , Arachidonic acid , Palmitoleic acid , Myristic acid , 2-Aminobutyric acid , Eicosadienoic acid , EPA , DHA , 3-Carboxy-4-methyl-5-propyl-2-furanpropanoic acid , Docosapentaenoic acid (22n-6) , 10-Hendecenoic acid , Myristoleic acid , Stearidonic acid , Nonadeca-10Z-enoic acid , 10Z-Heptadecenoic acid , 2-Hydroxy-3-methylbutyric acid , gamma-Linolenic acid , Eicosatrienoic acid , E…	dn	FA_refmetMainClass
Steroid conjugates	1.1e-05	0.00013	77	6	5	1052	Dehydroepiandrosterone sulfate , 5alpha-Androstane-3alpha-ol-17-one sulfate , Cholesterol sulfate , Pregnenolone sulfate , Androsterone 3-glucuronide	dn	Steroid conjugates_refmetMainClass
Steroids	8.7e-05	0.0007	77	8	5	1052	Cortisone , Epiandrosterone , 5alpha-Androstane-3beta,17beta-diol , 4-Androsten-3beta,17beta-diol disulfate , 21-Hydroxypregnenolone	dn	Steroids_refmetMainClass
Amino acids	2.1e-17	5.9e-16	209	103	57	1052	N-6-Trimethyllysine , N-Formylmethionine , Cystine , Cystathionine , Citrulline , Proline , Dimethylglycine , trans-4-Hydroxyproline , N-Acetylleucine , N-Acetylmethionine , N-Acetylvaline , N-Acetylalanine , 4-Acetamidobutanoic acid , Creatine , Methionine sulfoxide , 5-Hydroxylysine , 4-Guanidinobutanoic acid , N-Acetylglutamic acid , N-Acetylaspartic acid , Cysteine-S-sulfate , Homocitrulline …	up	Amino acids_refmetSubClass
Dicarboxylic acids	1.8e-05	0.00025	209	26	15	1052	Methylmalonic acid , Malonic acid , Azelaic acid , Methylsuccinic acid , Suberic acid , Pimelic acid , Dodecanedioic acid , 2-Hydroxyadipic acid , Sebacic acid , 3-Hydroxy-dodecanedioic acid , Undecanedioic acid , 3E-Methylglutaconic acid , 3-Hydroxy-adipic acid , Traumatic acid , 2-Hydroxy-decanedioic acid	up	Dicarboxylic acids_refmetSubClass
Sugar acids	0.0002	0.0019	209	11	8	1052	Gluconic acid , Glucuronic acid , Ribonic acid , Galactonic acid , Erythronic acid , Gulonic acid , 4-Deoxy-erythronic acid , P-Cresol glucuronide	up	Sugar acids_refmetSubClass
C24 bile acids	0.0022	0.016	209	20	10	1052	Deoxycholic acid , Glycocholic acid , Lithocholic acid , Glycochenodeoxycholic acid , Taurochenodeoxycholic acid , Taurodeoxycholic acid , Glycodeoxycholic acid , Glycolithocholic acid , 7-Ketolithocholic acid , Glycoursodeoxycholic acid	up	C24 bile acids_refmetSubClass
Unsaturated FA	9e-19	2.5e-17	77	24	19	1052	Linoleic acid , Arachidonic acid , Palmitoleic acid , Eicosadienoic acid , EPA , DHA , Docosapentaenoic acid (22n-6) , 10-Hendecenoic acid , Myristoleic acid , Stearidonic acid , Nonadeca-10Z-enoic acid , 10Z-Heptadecenoic acid , gamma-Linolenic acid , Eicosatrienoic acid , Octadecenoic acid , Hexadecadienoic acid , 5,8-Tetradecadienoic acid , Dodecadienoic acid , 2-Decenoic acid	dn	Unsaturated FA_refmetSubClass

### Sheet: HALLMARK_uwt_nondi_up
label	pval	fdr	signature	geneset	overlap	background	gene_hits	metabolite_hits	num_met_hits
Myogenesis	0.0016	0.029	307	35	10	3068	ACHE;CD36;CKB;CKM;CKMT2;CRAT;FABP3;GAA;NOS1;SLC6A8	Butyric acid;Caproic acid;Valeric acid;Choline;Citrulline;Creatine;CAR 3:0;Sucrose	8
Complement	0.0017	0.029	307	41	11	3068	CD36;CTSB;CTSC;CTSD;CTSH;CTSL;CTSO;CTSS;CTSV;KYNU;LGMN	2-Aminobenzoic acid;Formylanthranilic acid;Kynurenine;Butyric acid;Caproic acid;Valeric acid;Proline	7
Xenobiotic Metabolism	0.0019	0.029	307	130	24	3068	ABCC3;ACO2;ACSM1;ADH5;ALDH2;ALDH3A1;ALDH9A1;AOX1;AQP9;ARG1;ARG2;CD36;COMT;CROT;DDAH2;FABP1;FMO1;FMO3;IDH1;KYNU;MAOA;PYCR1;SLC22A1;UPB1	Ureidopropionic acid;4-Acetamidobutanoic acid;Methylmalonic acid;2-Aminobenzoic acid;Formylanthranilic acid;Kynurenine;Butyric acid;Caproic acid;Valeric acid;Choline;cis-Aconitic acid;Citric acid;Isocitric acid;Citrulline;Glycochenodeoxycholic acid;Glycocholic acid;Glycoursodeoxycholic acid;Lithocholic acid;Taurochenodeoxycholic acid;Taurodeoxycholic acid;7-Ketolithocholic acid;Homovanillic acid;…	33
Coagulation	0.0029	0.033	307	26	8	3068	CTSB;CTSE;CTSH;CTSK;CTSO;CTSV;LGMN;RGN	Gulonic acid;Proline	2

### Sheet: HALLMARK_uwt_nondi_dn
label	pval	fdr	signature	geneset	overlap	background	gene_hits	metabolite_hits	num_met_hits
Peroxisome	1e-05	0.00046	274	60	17	3068	ABCB1;ABCB4;ABCD1;ACSL1;ACSL4;ACSL5;ALB;CEL;DHRS3;DIO1;FABP6;HSD11B2;RDH11;SLC27A2;STS;SULT2B1;UGT2B17	10Z-Heptadecenoic acid;Arachidonic acid;DHA;EPA;gamma-Linolenic acid;Linoleic acid;Myristic acid;Stearidonic acid;Retinol;5alpha-Androstane-3alpha-ol-17-one sulfate;Cholesterol sulfate;Dehydroepiandrosterone sulfate;Pregnenolone sulfate;Androsterone 3-glucuronide;Bilirubin;Thyroxine;Cortisone;Tryptophan;LPC 18:2	19
Complement	3.1e-05	0.00071	274	41	13	3068	CD36;CDA;CP;CTSB;CTSC;CTSD;CTSH;CTSL;CTSO;CTSS;CTSV;LGMN;LIPA	10Z-Heptadecenoic acid;Arachidonic acid;DHA;EPA;gamma-Linolenic acid;Linoleic acid;Myristic acid;Stearidonic acid;Bilirubin;Tryptophan;Uridine	11
Xenobiotic Metabolism	0.00036	0.0056	274	130	24	3068	ADH1C;ADH5;ADH7;AOX1;BLVRB;CD36;CDA;CES1;CYP1A1;CYP1A2;CYP26A1;CYP2C18;CYP2E1;CYP2J2;CYP2S1;DDC;FABP1;HMOX1;HSD11B1;MAOA;RBP4;SLC22A1;TDO2;UPP1	10Z-Heptadecenoic acid;Arachidonic acid;DHA;EPA;gamma-Linolenic acid;Linoleic acid;Myristic acid;Stearidonic acid;1-Methyl nicotinamide;Serotonin;Bilirubin;Biliverdin;Cortisone;Retinol;Tryptophan;Uridine	16
Bile Acid Metabolism	0.0031	0.036	274	78	15	3068	ABCA1;ABCD1;ACSL1;ACSL5;DIO1;DIO2;HSD17B6;HSD3B1;LIPE;RBP1;SLC27A2;SLC27A5;SLC29A1;SLCO1A2;SULT2B1	10Z-Heptadecenoic acid;Arachidonic acid;DHA;EPA;gamma-Linolenic acid;Linoleic acid;Myristic acid;Stearidonic acid;Tryptophan;LPC 18:2;21-Hydroxypregnenolone;Bilirubin;Dehydroepiandrosterone sulfate;Serotonin;Thyroxine;Cholesterol sulfate;Pregnenolone sulfate;Retinol;Uridine	19
Fatty Acid Metabolism	0.0043	0.04	274	129	21	3068	ACOT2;ACSL1;ACSL4;ACSL5;ADH1C;ADH7;BLVRA;CD36;CEL;CPT1A;CYP1A1;CYP4A11;CYP4A22;FABP1;FABP2;FASN;INMT;LDHA;MAOA;RDH11;TDO2	10Z-Heptadecenoic acid;Arachidonic acid;DHA;EPA;gamma-Linolenic acid;Linoleic acid;Myristic acid;Stearidonic acid;Retinol;Bilirubin;Biliverdin;Serotonin;Tryptophan;CAR 10:0;2-Hydroxy-3-methylbutyric acid	15
Coagulation	0.0062	0.048	274	26	7	3068	CTSB;CTSE;CTSH;CTSK;CTSO;CTSV;LGMN	Tryptophan	1

### Sheet: KEGG_uwt_nondi_up
label	pval	fdr	signature	geneset	overlap	background	gene_hits	metabolite_hits	num_met_hits
Arginine And Proline Metabolism	2.8e-24	4.2e-22	307	54	36	3068	ACY1;AGMAT;ALDH1B1;ALDH2;ALDH3A2;ALDH4A1;ALDH7A1;ALDH9A1;AOC1;ARG1;ARG2;ASS1;CKB;CKM;CKMT1A;CKMT1B;CKMT2;DAO;GAMT;MAOA;MAOB;NAGS;NOS1;NOS2;NOS3;OTC;P4HA1;P4HA2;P4HA3;PRODH;PRODH2;PYCR1;PYCR2;PYCR3;SAT1;SAT2	4-Acetamidobutanoic acid;Methylmalonic acid;Sebacic acid;2-Oxoarginine;Citrulline;Creatine;Gluconic acid;N-Acetylputrescine;Cystathionine;N-Acetylalanine;N-Acetylglutamic acid;N-Acetylmethionine;N-Acetylornithine;Proline;trans-4-Hydroxyproline;Urea	16
Histidine Metabolism	1.4e-09	1.1e-07	307	29	16	3068	ACY3;ALDH1A3;ALDH1B1;ALDH2;ALDH3A1;ALDH3A2;ALDH3B1;ALDH3B2;ALDH7A1;ALDH9A1;AMDHD1;AOC1;ASPA;FTCD;MAOA;MAOB	4-Acetamidobutanoic acid;Methylmalonic acid;Sebacic acid;Homovanillic acid;Methylimidazoleacetic acid;Vanillylmandelic acid;N-Acetylaspartic acid;N-Acetylputrescine;Formiminoglutamic acid	9
Lysosome	2.1e-08	1e-06	307	70	24	3068	CTSA;CTSB;CTSC;CTSD;CTSE;CTSF;CTSG;CTSH;CTSK;CTSL;CTSO;CTSS;CTSV;CTSW;CTSZ;GAA;GALNS;GLB1;GUSB;LGMN;NAPSA;NEU1;SLC17A5;TPP1	Glucuronic acid;N-Acetylneuraminic acid;Proline;Sucrose	4
Protein Export	9.7e-06	0.00037	307	5	5	3068	SEC11A;SEC11C;SPCS1;SPCS2;SPCS3	N-6-Trimethyllysine	1
Beta Alanine Metabolism	1.9e-05	0.00043	307	22	10	3068	ALDH1B1;ALDH2;ALDH3A2;ALDH7A1;ALDH9A1;AOC2;AOC3;DPYD;DPYS;UPB1	Ureidopropionic acid;Dihydrothymine;4-Acetamidobutanoic acid;Methylmalonic acid;Sebacic acid;N-Acetylputrescine	6
Phenylalanine Metabolism	1.9e-05	0.00043	307	18	9	3068	ALDH1A3;ALDH3A1;ALDH3B1;ALDH3B2;AOC2;AOC3;MAOA;MAOB;PRDX6	Homovanillic acid;Methylimidazoleacetic acid;Vanillylmandelic acid;N-Acetylputrescine;Urea	5
Glycine Serine And Threonine Metabolism	2e-05	0.00043	307	31	12	3068	AOC2;AOC3;BHMT;CBS;CHDH;CTH;DAO;DMGDH;GAMT;MAOA;MAOB;SARDH	2-Oxoarginine;Choline;Creatine;Cystine;Cystathionine;Dimethylglycine;N-Acetylputrescine	7
Tryptophan Metabolism	5.7e-05	0.0011	307	39	13	3068	AADAT;AFMID;ALDH1B1;ALDH2;ALDH3A2;ALDH7A1;ALDH9A1;AOC1;AOX1;KMO;KYNU;MAOA;MAOB	2-Keto-glutaramic acid;Kynurenine;4-Acetamidobutanoic acid;Methylmalonic acid;Sebacic acid;2-Aminobenzoic acid;Formylanthranilic acid;N1-Methyl-2-pyridone-5-carboxamide;N1-Methyl-4-pyridone-3-carboxamide;N-Acetylputrescine	10
Ascorbate And Aldarate Metabolism	7.2e-05	0.0012	307	25	10	3068	ALDH1B1;ALDH2;ALDH3A2;ALDH7A1;ALDH9A1;MIOX;UGT1A3;UGT2A1;UGT2A3;UGT2B7	4-Acetamidobutanoic acid;Methylmalonic acid;Sebacic acid;Glucuronic acid;Lithocholic acid	5
Ppar Signaling Pathway	8.7e-05	0.0013	307	57	16	3068	CD36;CPT1A;CPT1B;CPT1C;CPT2;CYP8B1;FABP1;FABP2;FABP3;FABP4;FABP5;FABP6;FABP7;SLC27A1;SLC27A4;SLC27A6	Butyric acid;Caproic acid;Valeric acid;Lithocholic acid;CAR 3:0;CAR DC4:0	6
Drug Metabolism Cytochrome P450	0.00014	0.0019	307	71	18	3068	ADH5;ALDH1A3;ALDH3A1;ALDH3B1;ALDH3B2;AOX1;CYP3A4;FMO1;FMO2;FMO3;FMO4;FMO5;MAOA;MAOB;UGT1A3;UGT2A1;UGT2A3;UGT2B7	Homovanillic acid;Methylimidazoleacetic acid;Vanillylmandelic acid;Lithocholic acid;Taurochenodeoxycholic acid;Methylmalonic acid;N1-Methyl-2-pyridone-5-carboxamide;N1-Methyl-4-pyridone-3-carboxamide;N-Acetylputrescine;Trimethylamine N-oxide;Sebacic acid	11
Butanoate Metabolism	0.00029	0.0036	307	34	11	3068	ACSM1;ACSM2A;ACSM3;ACSM4;ACSM5;AKR1B10;ALDH1B1;ALDH2;ALDH3A2;ALDH7A1;ALDH9A1	4-Acetamidobutanoic acid;Methylmalonic acid;Sebacic acid;Butyric acid;Caproic acid;Valeric acid;Sorbitol	7
Antigen Processing And Presentation	0.00045	0.0052	307	5	4	3068	CTSB;CTSL;CTSS;LGMN	Proline	1
Limonene And Pinene Degradation	0.00087	0.0093	307	9	5	3068	ALDH1B1;ALDH2;ALDH3A2;ALDH7A1;ALDH9A1	4-Acetamidobutanoic acid;Methylmalonic acid;Sebacic acid	3
Citrate Cycle Tca Cycle	0.0019	0.019	307	30	9	3068	ACLY;ACO1;ACO2;CS;IDH1;IDH2;IDH3A;IDH3B;IDH3G	cis-Aconitic acid;Citric acid;Isocitric acid	3
Tyrosine Metabolism	0.0021	0.02	307	42	11	3068	ADH5;ALDH1A3;ALDH3A1;ALDH3B1;ALDH3B2;AOC2;AOC3;AOX1;COMT;MAOA;MAOB	Homovanillic acid;Vanillylmandelic acid;Methylimidazoleacetic acid;Methylmalonic acid;N1-Methyl-2-pyridone-5-carboxamide;N1-Methyl-4-pyridone-3-carboxamide;N-Acetylputrescine;Sebacic acid	8

### Sheet: KEGG_uwt_nondi_dn
label	pval	fdr	signature	geneset	overlap	background	gene_hits	metabolite_hits	num_met_hits
Retinol Metabolism	2.8e-52	4.2e-50	274	62	55	3068	ADH1A;ADH1B;ADH1C;ADH4;ADH5;ADH6;ADH7;AWAT2;CYP1A1;CYP1A2;CYP26A1;CYP26B1;CYP2A13;CYP2A6;CYP2A7;CYP2B6;CYP2C18;CYP2C19;CYP2C8;CYP2C9;CYP3A4;CYP3A43;CYP3A5;CYP3A7;CYP4A11;CYP4A22;DGAT1;DGAT2;DHRS3;DHRS9;LRAT;PNPLA4;RDH10;RDH11;RDH12;RDH5;RDH8;UGT1A1;UGT1A10;UGT1A3;UGT1A4;UGT1A5;UGT1A6;UGT1A7;UGT1A8;UGT1A9;UGT2A1;UGT2A3;UGT2B10;UGT2B11;UGT2B15;UGT2B17;UGT2B28;UGT2B4;UGT2B7	Androsterone 3-glucuronide;Bilirubin;Thyroxine;Arachidonic acid;Linoleic acid;Myristic acid;Retinol	7
Drug Metabolism Cytochrome P450	1.7e-28	1.3e-26	274	71	43	3068	ADH1A;ADH1B;ADH1C;ADH4;ADH5;ADH6;ADH7;AOX1;CYP1A2;CYP2A13;CYP2A6;CYP2A7;CYP2B6;CYP2C18;CYP2C19;CYP2C8;CYP2C9;CYP2D6;CYP2E1;CYP3A4;CYP3A43;CYP3A5;CYP3A7;MAOA;MAOB;UGT1A1;UGT1A10;UGT1A3;UGT1A4;UGT1A5;UGT1A6;UGT1A7;UGT1A8;UGT1A9;UGT2A1;UGT2A3;UGT2B10;UGT2B11;UGT2B15;UGT2B17;UGT2B28;UGT2B4;UGT2B7	1-Methyl nicotinamide;Androsterone 3-glucuronide;Bilirubin;Thyroxine;Arachidonic acid;Linoleic acid;Retinol;Serotonin	8
Metabolism Of Xenobiotics By Cytochrome P450	1.7e-25	8.5e-24	274	69	40	3068	ADH1A;ADH1B;ADH1C;ADH4;ADH5;ADH6;ADH7;CYP1A1;CYP1A2;CYP1B1;CYP2B6;CYP2C18;CYP2C19;CYP2C8;CYP2C9;CYP2E1;CYP2F1;CYP2S1;CYP3A4;CYP3A43;CYP3A5;CYP3A7;UGT1A1;UGT1A10;UGT1A3;UGT1A4;UGT1A5;UGT1A6;UGT1A7;UGT1A8;UGT1A9;UGT2A1;UGT2A3;UGT2B10;UGT2B11;UGT2B15;UGT2B17;UGT2B28;UGT2B4;UGT2B7	Androsterone 3-glucuronide;Bilirubin;Thyroxine;Arachidonic acid;Linoleic acid;Retinol	6
Drug Metabolism Other Enzymes	1.1e-24	4.3e-23	274	51	34	3068	CDA;CES1;CES2;CES5A;CYP2A13;CYP2A6;CYP2A7;CYP3A4;CYP3A43;CYP3A5;CYP3A7;UCK1;UCK2;UCKL1;UGT1A1;UGT1A10;UGT1A3;UGT1A4;UGT1A5;UGT1A6;UGT1A7;UGT1A8;UGT1A9;UGT2A1;UGT2A3;UGT2B10;UGT2B11;UGT2B15;UGT2B17;UGT2B28;UGT2B4;UGT2B7;UPP1;UPP2	Androsterone 3-glucuronide;Bilirubin;Thyroxine;Arachidonic acid;Linoleic acid;Retinol;Uridine	7
Steroid Hormone Biosynthesis	4.7e-23	1.4e-21	274	55	34	3068	CYP19A1;CYP1A1;CYP1B1;CYP21A2;CYP3A4;CYP3A43;CYP3A5;CYP3A7;HSD11B1;HSD11B2;HSD17B6;HSD3B1;HSD3B2;STS;SULT1E1;SULT2B1;UGT1A1;UGT1A10;UGT1A3;UGT1A4;UGT1A5;UGT1A6;UGT1A7;UGT1A8;UGT1A9;UGT2A1;UGT2A3;UGT2B10;UGT2B11;UGT2B15;UGT2B17;UGT2B28;UGT2B4;UGT2B7	21-Hydroxypregnenolone;5alpha-Androstane-3alpha-ol-17-one sulfate;Cholesterol sulfate;Dehydroepiandrosterone sulfate;Pregnenolone sulfate;Androsterone 3-glucuronide;Bilirubin;Thyroxine;Arachidonic acid;Linoleic acid;Cortisone;Retinol	12
Porphyrin And Chlorophyll Metabolism	3.1e-15	7.9e-14	274	39	23	3068	BLVRA;BLVRB;CP;HMOX1;HMOX2;UGT1A1;UGT1A10;UGT1A3;UGT1A4;UGT1A5;UGT1A6;UGT1A7;UGT1A8;UGT1A9;UGT2A1;UGT2A3;UGT2B10;UGT2B11;UGT2B15;UGT2B17;UGT2B28;UGT2B4;UGT2B7	Androsterone 3-glucuronide;Bilirubin;Thyroxine;Biliverdin	4
Ascorbate And Aldarate Metabolism	2.1e-14	4.5e-13	274	25	18	3068	UGT1A1;UGT1A10;UGT1A3;UGT1A4;UGT1A5;UGT1A6;UGT1A7;UGT1A8;UGT1A9;UGT2A1;UGT2A3;UGT2B10;UGT2B11;UGT2B15;UGT2B17;UGT2B28;UGT2B4;UGT2B7	Androsterone 3-glucuronide;Bilirubin;Thyroxine	3
Pentose And Glucuronate Interconversions	4.4e-13	8.3e-12	274	28	18	3068	UGT1A1;UGT1A10;UGT1A3;UGT1A4;UGT1A5;UGT1A6;UGT1A7;UGT1A8;UGT1A9;UGT2A1;UGT2A3;UGT2B10;UGT2B11;UGT2B15;UGT2B17;UGT2B28;UGT2B4;UGT2B7	Androsterone 3-glucuronide;Bilirubin;Thyroxine	3
Ppar Signaling Pathway	1e-10	1.7e-09	274	57	23	3068	ACSL1;ACSL3;ACSL4;ACSL5;ACSL6;CD36;CPT1A;CPT1B;CPT1C;CYP4A11;CYP4A22;FABP1;FABP2;FABP3;FABP4;FABP5;FABP6;FABP7;SLC27A1;SLC27A2;SLC27A4;SLC27A5;SLC27A6	10Z-Heptadecenoic acid;Arachidonic acid;DHA;EPA;gamma-Linolenic acid;Linoleic acid;Myristic acid;Stearidonic acid;CAR 10:0	9
Fatty Acid Metabolism	3e-08	4.4e-07	274	42	17	3068	ACSL1;ACSL3;ACSL4;ACSL5;ACSL6;ADH1A;ADH1B;ADH1C;ADH4;ADH5;ADH6;ADH7;CPT1A;CPT1B;CPT1C;CYP4A11;CYP4A22	10Z-Heptadecenoic acid;Arachidonic acid;DHA;EPA;gamma-Linolenic acid;Linoleic acid;Myristic acid;Stearidonic acid;Retinol;CAR 10:0	10
Starch And Sucrose Metabolism	2e-07	2.7e-06	274	52	18	3068	UGT1A1;UGT1A10;UGT1A3;UGT1A4;UGT1A5;UGT1A6;UGT1A7;UGT1A8;UGT1A9;UGT2A1;UGT2A3;UGT2B10;UGT2B11;UGT2B15;UGT2B17;UGT2B28;UGT2B4;UGT2B7	Androsterone 3-glucuronide;Bilirubin;Thyroxine	3
Lysosome	3e-07	3.8e-06	274	70	21	3068	CTSA;CTSB;CTSC;CTSD;CTSE;CTSF;CTSG;CTSH;CTSK;CTSL;CTSO;CTSS;CTSV;CTSW;CTSZ;LGMN;LIPA;NAPSA;PPT1;PPT2;TPP1	10Z-Heptadecenoic acid;Arachidonic acid;DHA;EPA;gamma-Linolenic acid;Linoleic acid;Myristic acid;Stearidonic acid;Tryptophan	9
Tryptophan Metabolism	4.4e-07	5.1e-06	274	39	15	3068	AANAT;AOX1;CYP1A1;CYP1A2;CYP1B1;DDC;IDO1;IDO2;INMT;MAOA;MAOB;TDO2;TPH1;TPH2;WARS1	1-Methyl nicotinamide;Arachidonic acid;Linoleic acid;Serotonin;Tryptophan	5
Linoleic Acid Metabolism	2.6e-06	2.8e-05	274	29	12	3068	ALOX15;CYP1A2;CYP2C18;CYP2C19;CYP2C8;CYP2C9;CYP2E1;CYP2J2;CYP3A4;CYP3A43;CYP3A5;CYP3A7	Arachidonic acid;Linoleic acid	2
Arachidonic Acid Metabolism	6.1e-06	6.1e-05	274	58	17	3068	ALOX12;ALOX12B;ALOX15;ALOX15B;ALOX5;CYP2B6;CYP2C18;CYP2C19;CYP2C8;CYP2C9;CYP2E1;CYP2J2;CYP2U1;CYP4A11;CYP4A22;PTGS1;PTGS2	Arachidonic acid;Linoleic acid;Myristic acid;EPA	4
Adipocytokine Signaling Pathway	7.5e-06	7e-05	274	18	9	3068	ACSL1;ACSL3;ACSL4;ACSL5;ACSL6;CD36;CPT1A;CPT1B;CPT1C	10Z-Heptadecenoic acid;Arachidonic acid;DHA;EPA;gamma-Linolenic acid;Linoleic acid;Myristic acid;Stearidonic acid;CAR 10:0	9
Nicotinate And Nicotinamide Metabolism	0.00012	0.0011	274	24	9	3068	AOX1;NNMT;NT5C;NT5C1A;NT5C1B;NT5C2;NT5C3A;NT5E;NT5M	1-Methyl nicotinamide;Uridine	2
Tyrosine Metabolism	0.00019	0.0016	274	42	12	3068	ADH1A;ADH1B;ADH1C;ADH4;ADH5;ADH6;ADH7;AOX1;DDC;MAOA;MAOB;TPO	1-Methyl nicotinamide;Retinol;Serotonin;Tryptophan;Thyroxine	5
Antigen Processing And Presentation	0.00029	0.0023	274	5	4	3068	CTSB;CTSL;CTSS;LGMN	Tryptophan	1
Biosynthesis Of Unsaturated Fatty Acids	0.0016	0.012	274	21	7	3068	ACOT1;ACOT2;ACOT4;ACOT7;BAAT;HACD1;HACD2	10Z-Heptadecenoic acid;Arachidonic acid;DHA;EPA;gamma-Linolenic acid;Linoleic acid;Myristic acid;Stearidonic acid;Tryptophan	9
Glycerolipid Metabolism	0.0032	0.023	274	49	11	3068	AWAT2;CEL;DGAT1;DGAT2;LIPC;LIPF;LIPG;PNLIP;PNLIPRP1;PNLIPRP2;PNPLA3	10Z-Heptadecenoic acid;Arachidonic acid;DHA;EPA;gamma-Linolenic acid;Linoleic acid;Myristic acid;Retinol;Stearidonic acid	9

### Sheet: REACTOME_uwt_nondi_up
label	pval	fdr	signature	geneset	overlap	background	gene_hits	metabolite_hits	num_met_hits
Arginine And Proline Metabolism	2.8e-24	4.2e-22	307	54	36	3068	ACY1;AGMAT;ALDH1B1;ALDH2;ALDH3A2;ALDH4A1;ALDH7A1;ALDH9A1;AOC1;ARG1;ARG2;ASS1;CKB;CKM;CKMT1A;CKMT1B;CKMT2;DAO;GAMT;MAOA;MAOB;NAGS;NOS1;NOS2;NOS3;OTC;P4HA1;P4HA2;P4HA3;PRODH;PRODH2;PYCR1;PYCR2;PYCR3;SAT1;SAT2	4-Acetamidobutanoic acid;Methylmalonic acid;Sebacic acid;2-Oxoarginine;Citrulline;Creatine;Gluconic acid;N-Acetylputrescine;Cystathionine;N-Acetylalanine;N-Acetylglutamic acid;N-Acetylmethionine;N-Acetylornithine;Proline;trans-4-Hydroxyproline;Urea	16
Histidine Metabolism	1.4e-09	1.1e-07	307	29	16	3068	ACY3;ALDH1A3;ALDH1B1;ALDH2;ALDH3A1;ALDH3A2;ALDH3B1;ALDH3B2;ALDH7A1;ALDH9A1;AMDHD1;AOC1;ASPA;FTCD;MAOA;MAOB	4-Acetamidobutanoic acid;Methylmalonic acid;Sebacic acid;Homovanillic acid;Methylimidazoleacetic acid;Vanillylmandelic acid;N-Acetylaspartic acid;N-Acetylputrescine;Formiminoglutamic acid	9
Lysosome	2.1e-08	1e-06	307	70	24	3068	CTSA;CTSB;CTSC;CTSD;CTSE;CTSF;CTSG;CTSH;CTSK;CTSL;CTSO;CTSS;CTSV;CTSW;CTSZ;GAA;GALNS;GLB1;GUSB;LGMN;NAPSA;NEU1;SLC17A5;TPP1	Glucuronic acid;N-Acetylneuraminic acid;Proline;Sucrose	4
Protein Export	9.7e-06	0.00037	307	5	5	3068	SEC11A;SEC11C;SPCS1;SPCS2;SPCS3	N-6-Trimethyllysine	1
Beta Alanine Metabolism	1.9e-05	0.00043	307	22	10	3068	ALDH1B1;ALDH2;ALDH3A2;ALDH7A1;ALDH9A1;AOC2;AOC3;DPYD;DPYS;UPB1	Ureidopropionic acid;Dihydrothymine;4-Acetamidobutanoic acid;Methylmalonic acid;Sebacic acid;N-Acetylputrescine	6
Phenylalanine Metabolism	1.9e-05	0.00043	307	18	9	3068	ALDH1A3;ALDH3A1;ALDH3B1;ALDH3B2;AOC2;AOC3;MAOA;MAOB;PRDX6	Homovanillic acid;Methylimidazoleacetic acid;Vanillylmandelic acid;N-Acetylputrescine;Urea	5
Glycine Serine And Threonine Metabolism	2e-05	0.00043	307	31	12	3068	AOC2;AOC3;BHMT;CBS;CHDH;CTH;DAO;DMGDH;GAMT;MAOA;MAOB;SARDH	2-Oxoarginine;Choline;Creatine;Cystine;Cystathionine;Dimethylglycine;N-Acetylputrescine	7
Tryptophan Metabolism	5.7e-05	0.0011	307	39	13	3068	AADAT;AFMID;ALDH1B1;ALDH2;ALDH3A2;ALDH7A1;ALDH9A1;AOC1;AOX1;KMO;KYNU;MAOA;MAOB	2-Keto-glutaramic acid;Kynurenine;4-Acetamidobutanoic acid;Methylmalonic acid;Sebacic acid;2-Aminobenzoic acid;Formylanthranilic acid;N1-Methyl-2-pyridone-5-carboxamide;N1-Methyl-4-pyridone-3-carboxamide;N-Acetylputrescine	10
Ascorbate And Aldarate Metabolism	7.2e-05	0.0012	307	25	10	3068	ALDH1B1;ALDH2;ALDH3A2;ALDH7A1;ALDH9A1;MIOX;UGT1A3;UGT2A1;UGT2A3;UGT2B7	4-Acetamidobutanoic acid;Methylmalonic acid;Sebacic acid;Glucuronic acid;Lithocholic acid	5
Ppar Signaling Pathway	8.7e-05	0.0013	307	57	16	3068	CD36;CPT1A;CPT1B;CPT1C;CPT2;CYP8B1;FABP1;FABP2;FABP3;FABP4;FABP5;FABP6;FABP7;SLC27A1;SLC27A4;SLC27A6	Butyric acid;Caproic acid;Valeric acid;Lithocholic acid;CAR 3:0;CAR DC4:0	6
Drug Metabolism Cytochrome P450	0.00014	0.0019	307	71	18	3068	ADH5;ALDH1A3;ALDH3A1;ALDH3B1;ALDH3B2;AOX1;CYP3A4;FMO1;FMO2;FMO3;FMO4;FMO5;MAOA;MAOB;UGT1A3;UGT2A1;UGT2A3;UGT2B7	Homovanillic acid;Methylimidazoleacetic acid;Vanillylmandelic acid;Lithocholic acid;Taurochenodeoxycholic acid;Methylmalonic acid;N1-Methyl-2-pyridone-5-carboxamide;N1-Methyl-4-pyridone-3-carboxamide;N-Acetylputrescine;Trimethylamine N-oxide;Sebacic acid	11
Butanoate Metabolism	0.00029	0.0036	307	34	11	3068	ACSM1;ACSM2A;ACSM3;ACSM4;ACSM5;AKR1B10;ALDH1B1;ALDH2;ALDH3A2;ALDH7A1;ALDH9A1	4-Acetamidobutanoic acid;Methylmalonic acid;Sebacic acid;Butyric acid;Caproic acid;Valeric acid;Sorbitol	7
Antigen Processing And Presentation	0.00045	0.0052	307	5	4	3068	CTSB;CTSL;CTSS;LGMN	Proline	1
Limonene And Pinene Degradation	0.00087	0.0093	307	9	5	3068	ALDH1B1;ALDH2;ALDH3A2;ALDH7A1;ALDH9A1	4-Acetamidobutanoic acid;Methylmalonic acid;Sebacic acid	3
Citrate Cycle Tca Cycle	0.0019	0.019	307	30	9	3068	ACLY;ACO1;ACO2;CS;IDH1;IDH2;IDH3A;IDH3B;IDH3G	cis-Aconitic acid;Citric acid;Isocitric acid	3
Tyrosine Metabolism	0.0021	0.02	307	42	11	3068	ADH5;ALDH1A3;ALDH3A1;ALDH3B1;ALDH3B2;AOC2;AOC3;AOX1;COMT;MAOA;MAOB	Homovanillic acid;Vanillylmandelic acid;Methylimidazoleacetic acid;Methylmalonic acid;N1-Methyl-2-pyridone-5-carboxamide;N1-Methyl-4-pyridone-3-carboxamide;N-Acetylputrescine;Sebacic acid	8

### Sheet: REACTOME_uwt_nondi_dn
label	pval	fdr	signature	geneset	overlap	background	gene_hits	metabolite_hits	num_met_hits
Retinol Metabolism	2.8e-52	4.2e-50	274	62	55	3068	ADH1A;ADH1B;ADH1C;ADH4;ADH5;ADH6;ADH7;AWAT2;CYP1A1;CYP1A2;CYP26A1;CYP26B1;CYP2A13;CYP2A6;CYP2A7;CYP2B6;CYP2C18;CYP2C19;CYP2C8;CYP2C9;CYP3A4;CYP3A43;CYP3A5;CYP3A7;CYP4A11;CYP4A22;DGAT1;DGAT2;DHRS3;DHRS9;LRAT;PNPLA4;RDH10;RDH11;RDH12;RDH5;RDH8;UGT1A1;UGT1A10;UGT1A3;UGT1A4;UGT1A5;UGT1A6;UGT1A7;UGT1A8;UGT1A9;UGT2A1;UGT2A3;UGT2B10;UGT2B11;UGT2B15;UGT2B17;UGT2B28;UGT2B4;UGT2B7	Androsterone 3-glucuronide;Bilirubin;Thyroxine;Arachidonic acid;Linoleic acid;Myristic acid;Retinol	7
Drug Metabolism Cytochrome P450	1.7e-28	1.3e-26	274	71	43	3068	ADH1A;ADH1B;ADH1C;ADH4;ADH5;ADH6;ADH7;AOX1;CYP1A2;CYP2A13;CYP2A6;CYP2A7;CYP2B6;CYP2C18;CYP2C19;CYP2C8;CYP2C9;CYP2D6;CYP2E1;CYP3A4;CYP3A43;CYP3A5;CYP3A7;MAOA;MAOB;UGT1A1;UGT1A10;UGT1A3;UGT1A4;UGT1A5;UGT1A6;UGT1A7;UGT1A8;UGT1A9;UGT2A1;UGT2A3;UGT2B10;UGT2B11;UGT2B15;UGT2B17;UGT2B28;UGT2B4;UGT2B7	1-Methyl nicotinamide;Androsterone 3-glucuronide;Bilirubin;Thyroxine;Arachidonic acid;Linoleic acid;Retinol;Serotonin	8
Metabolism Of Xenobiotics By Cytochrome P450	1.7e-25	8.5e-24	274	69	40	3068	ADH1A;ADH1B;ADH1C;ADH4;ADH5;ADH6;ADH7;CYP1A1;CYP1A2;CYP1B1;CYP2B6;CYP2C18;CYP2C19;CYP2C8;CYP2C9;CYP2E1;CYP2F1;CYP2S1;CYP3A4;CYP3A43;CYP3A5;CYP3A7;UGT1A1;UGT1A10;UGT1A3;UGT1A4;UGT1A5;UGT1A6;UGT1A7;UGT1A8;UGT1A9;UGT2A1;UGT2A3;UGT2B10;UGT2B11;UGT2B15;UGT2B17;UGT2B28;UGT2B4;UGT2B7	Androsterone 3-glucuronide;Bilirubin;Thyroxine;Arachidonic acid;Linoleic acid;Retinol	6
Drug Metabolism Other Enzymes	1.1e-24	4.3e-23	274	51	34	3068	CDA;CES1;CES2;CES5A;CYP2A13;CYP2A6;CYP2A7;CYP3A4;CYP3A43;CYP3A5;CYP3A7;UCK1;UCK2;UCKL1;UGT1A1;UGT1A10;UGT1A3;UGT1A4;UGT1A5;UGT1A6;UGT1A7;UGT1A8;UGT1A9;UGT2A1;UGT2A3;UGT2B10;UGT2B11;UGT2B15;UGT2B17;UGT2B28;UGT2B4;UGT2B7;UPP1;UPP2	Androsterone 3-glucuronide;Bilirubin;Thyroxine;Arachidonic acid;Linoleic acid;Retinol;Uridine	7
Steroid Hormone Biosynthesis	4.7e-23	1.4e-21	274	55	34	3068	CYP19A1;CYP1A1;CYP1B1;CYP21A2;CYP3A4;CYP3A43;CYP3A5;CYP3A7;HSD11B1;HSD11B2;HSD17B6;HSD3B1;HSD3B2;STS;SULT1E1;SULT2B1;UGT1A1;UGT1A10;UGT1A3;UGT1A4;UGT1A5;UGT1A6;UGT1A7;UGT1A8;UGT1A9;UGT2A1;UGT2A3;UGT2B10;UGT2B11;UGT2B15;UGT2B17;UGT2B28;UGT2B4;UGT2B7	21-Hydroxypregnenolone;5alpha-Androstane-3alpha-ol-17-one sulfate;Cholesterol sulfate;Dehydroepiandrosterone sulfate;Pregnenolone sulfate;Androsterone 3-glucuronide;Bilirubin;Thyroxine;Arachidonic acid;Linoleic acid;Cortisone;Retinol	12
Porphyrin And Chlorophyll Metabolism	3.1e-15	7.9e-14	274	39	23	3068	BLVRA;BLVRB;CP;HMOX1;HMOX2;UGT1A1;UGT1A10;UGT1A3;UGT1A4;UGT1A5;UGT1A6;UGT1A7;UGT1A8;UGT1A9;UGT2A1;UGT2A3;UGT2B10;UGT2B11;UGT2B15;UGT2B17;UGT2B28;UGT2B4;UGT2B7	Androsterone 3-glucuronide;Bilirubin;Thyroxine;Biliverdin	4
Ascorbate And Aldarate Metabolism	2.1e-14	4.5e-13	274	25	18	3068	UGT1A1;UGT1A10;UGT1A3;UGT1A4;UGT1A5;UGT1A6;UGT1A7;UGT1A8;UGT1A9;UGT2A1;UGT2A3;UGT2B10;UGT2B11;UGT2B15;UGT2B17;UGT2B28;UGT2B4;UGT2B7	Androsterone 3-glucuronide;Bilirubin;Thyroxine	3
Pentose And Glucuronate Interconversions	4.4e-13	8.3e-12	274	28	18	3068	UGT1A1;UGT1A10;UGT1A3;UGT1A4;UGT1A5;UGT1A6;UGT1A7;UGT1A8;UGT1A9;UGT2A1;UGT2A3;UGT2B10;UGT2B11;UGT2B15;UGT2B17;UGT2B28;UGT2B4;UGT2B7	Androsterone 3-glucuronide;Bilirubin;Thyroxine	3
Ppar Signaling Pathway	1e-10	1.7e-09	274	57	23	3068	ACSL1;ACSL3;ACSL4;ACSL5;ACSL6;CD36;CPT1A;CPT1B;CPT1C;CYP4A11;CYP4A22;FABP1;FABP2;FABP3;FABP4;FABP5;FABP6;FABP7;SLC27A1;SLC27A2;SLC27A4;SLC27A5;SLC27A6	10Z-Heptadecenoic acid;Arachidonic acid;DHA;EPA;gamma-Linolenic acid;Linoleic acid;Myristic acid;Stearidonic acid;CAR 10:0	9
Fatty Acid Metabolism	3e-08	4.4e-07	274	42	17	3068	ACSL1;ACSL3;ACSL4;ACSL5;ACSL6;ADH1A;ADH1B;ADH1C;ADH4;ADH5;ADH6;ADH7;CPT1A;CPT1B;CPT1C;CYP4A11;CYP4A22	10Z-Heptadecenoic acid;Arachidonic acid;DHA;EPA;gamma-Linolenic acid;Linoleic acid;Myristic acid;Stearidonic acid;Retinol;CAR 10:0	10
Starch And Sucrose Metabolism	2e-07	2.7e-06	274	52	18	3068	UGT1A1;UGT1A10;UGT1A3;UGT1A4;UGT1A5;UGT1A6;UGT1A7;UGT1A8;UGT1A9;UGT2A1;UGT2A3;UGT2B10;UGT2B11;UGT2B15;UGT2B17;UGT2B28;UGT2B4;UGT2B7	Androsterone 3-glucuronide;Bilirubin;Thyroxine	3
Lysosome	3e-07	3.8e-06	274	70	21	3068	CTSA;CTSB;CTSC;CTSD;CTSE;CTSF;CTSG;CTSH;CTSK;CTSL;CTSO;CTSS;CTSV;CTSW;CTSZ;LGMN;LIPA;NAPSA;PPT1;PPT2;TPP1	10Z-Heptadecenoic acid;Arachidonic acid;DHA;EPA;gamma-Linolenic acid;Linoleic acid;Myristic acid;Stearidonic acid;Tryptophan	9
Tryptophan Metabolism	4.4e-07	5.1e-06	274	39	15	3068	AANAT;AOX1;CYP1A1;CYP1A2;CYP1B1;DDC;IDO1;IDO2;INMT;MAOA;MAOB;TDO2;TPH1;TPH2;WARS1	1-Methyl nicotinamide;Arachidonic acid;Linoleic acid;Serotonin;Tryptophan	5
Linoleic Acid Metabolism	2.6e-06	2.8e-05	274	29	12	3068	ALOX15;CYP1A2;CYP2C18;CYP2C19;CYP2C8;CYP2C9;CYP2E1;CYP2J2;CYP3A4;CYP3A43;CYP3A5;CYP3A7	Arachidonic acid;Linoleic acid	2
Arachidonic Acid Metabolism	6.1e-06	6.1e-05	274	58	17	3068	ALOX12;ALOX12B;ALOX15;ALOX15B;ALOX5;CYP2B6;CYP2C18;CYP2C19;CYP2C8;CYP2C9;CYP2E1;CYP2J2;CYP2U1;CYP4A11;CYP4A22;PTGS1;PTGS2	Arachidonic acid;Linoleic acid;Myristic acid;EPA	4
Adipocytokine Signaling Pathway	7.5e-06	7e-05	274	18	9	3068	ACSL1;ACSL3;ACSL4;ACSL5;ACSL6;CD36;CPT1A;CPT1B;CPT1C	10Z-Heptadecenoic acid;Arachidonic acid;DHA;EPA;gamma-Linolenic acid;Linoleic acid;Myristic acid;Stearidonic acid;CAR 10:0	9
Nicotinate And Nicotinamide Metabolism	0.00012	0.0011	274	24	9	3068	AOX1;NNMT;NT5C;NT5C1A;NT5C1B;NT5C2;NT5C3A;NT5E;NT5M	1-Methyl nicotinamide;Uridine	2
Tyrosine Metabolism	0.00019	0.0016	274	42	12	3068	ADH1A;ADH1B;ADH1C;ADH4;ADH5;ADH6;ADH7;AOX1;DDC;MAOA;MAOB;TPO	1-Methyl nicotinamide;Retinol;Serotonin;Tryptophan;Thyroxine	5
Antigen Processing And Presentation	0.00029	0.0023	274	5	4	3068	CTSB;CTSL;CTSS;LGMN	Tryptophan	1
Biosynthesis Of Unsaturated Fatty Acids	0.0016	0.012	274	21	7	3068	ACOT1;ACOT2;ACOT4;ACOT7;BAAT;HACD1;HACD2	10Z-Heptadecenoic acid;Arachidonic acid;DHA;EPA;gamma-Linolenic acid;Linoleic acid;Myristic acid;Stearidonic acid;Tryptophan	9
Glycerolipid Metabolism	0.0032	0.023	274	49	11	3068	AWAT2;CEL;DGAT1;DGAT2;LIPC;LIPF;LIPG;PNLIP;PNLIPRP1;PNLIPRP2;PNPLA3	10Z-Heptadecenoic acid;Arachidonic acid;DHA;EPA;gamma-Linolenic acid;Linoleic acid;Myristic acid;Retinol;Stearidonic acid	9
